# Transcriptomic profiling of long- and short-lived mutant mice implicates mitochondrial metabolism in ageing and shows signatures of normal ageing in progeroid mice

**DOI:** 10.1101/2020.10.20.347013

**Authors:** Matias Fuentealba, Daniel K. Fabian, Handan Melike Dönertaş, Janet M. Thornton, Linda Partridge

**Affiliations:** Institute of Healthy Ageing, Department of Genetics, Evolution and Environment, University College London, London WC1E 6BT, UK; European Molecular Biology Laboratory, European Bioinformatics Institute, Wellcome Genome Campus, Hinxton CB10 1SD, UK; Max Planck Institute for Biology of Ageing, Cologne, Germany

**Keywords:** ageing, gene expression, lifespan, mouse, progeria, mitochondria, metabolism

## Abstract

Genetically modified mouse models of ageing are the living proof that lifespan and healthspan can be lengthened or shortened, yet the molecular mechanisms behind these opposite phenotypes remain largely unknown. In this study, we analysed and compared gene expression data from 10 long-lived and 8 short-lived mouse models of ageing. Transcriptome-wide correlation analysis revealed that mutations with equivalent effects on lifespan induce more similar transcriptomic changes, especially if they target the same pathway. Using functional enrichment analysis, we identified 58 gene sets with consistent changes in long- and short-lived mice, 55 of which were up-regulated in long-lived mice and down-regulated in short-lived mice. Half of these sets represented genes involved in energy and lipid metabolism, among which *Ppargc1a*, *Mif*, *Aldh5a1* and *Idh1* were frequently observed. Based on the gene sets with consistent changes and also the whole transcriptome, we observed that the gene expression changes during normal ageing resembled the transcriptome of short-lived models, suggesting that accelerated ageing models reproduce partially the molecular changes of ageing. Finally, we identified new genetic interventions that may ameliorate ageing, by comparing the transcriptomes of 51 mouse mutants not previously associated with ageing to expression signatures of long- and short-lived mice and ageing-related changes.

**Highlights:**

- Transcriptomic changes are more similar within mutant mice that show either lengthened or shortened lifespan
- The major transcriptomic differences between long- and short-lived mice are in genes controlling mitochondrial metabolism
- Gene expression changes in short-lived, progeroid, mutant mice resemble those seen during normal ageing
