## Supplementary Table 1 for "Transcriptomic profiling of long- and short-lived mutant mice implicates mitochondrial metabolism in ageing and shows signatures of normal ageing in progeroid mice"

Lifespan_effect	Hallmark_of_aging	Genotype	ArrayExpress	GEO	Study	Technology	Tissue	Age_in_days	Sex	Genes_detected
Long-lived	Altered intercellular communication	Fgf21 over	E-GEOD-39313	GSE39313	Zhang et al 2012	Microarray	liver	90	male	12176
Long-lived	Altered intercellular communication	Fgf21 over	E-GEOD-39313	GSE39313	Zhang et al 2012	Microarray	adipose	90	male	12176
Long-lived	Altered intercellular communication	Fgf21 over	E-GEOD-39313	GSE39313	Zhang et al 2012	Microarray	muscle	90	male	12176
Long-lived	Deregulated nutrient sensing	Akt1 +/-	E-GEOD-39699	GSE39699	Nojima et al 2013	Microarray	liver	56	female	21200
Long-lived	Deregulated nutrient sensing	Akt1 +/-	E-GEOD-39699	GSE39699	Nojima et al 2013	Microarray	liver	245	female	21200
Long-lived	Deregulated nutrient sensing	Akt1 +/-	E-GEOD-39699	GSE39699	Nojima et al 2013	Microarray	muscle	56	female	21200
Long-lived	Deregulated nutrient sensing	Akt1 +/-	E-GEOD-39699	GSE39699	Nojima et al 2013	Microarray	muscle	245	female	21200
Long-lived	Deregulated nutrient sensing	Akt1 +/-	E-GEOD-39699	GSE39699	Nojima et al 2013	Microarray	adipose	56	female	21200
Long-lived	Deregulated nutrient sensing	Akt1 +/-	E-GEOD-39699	GSE39699	Nojima et al 2013	Microarray	adipose	245	female	21200
Long-lived	Deregulated nutrient sensing	Ghr -/-	NA	GSE131754	Tyshkovskiy et al 2019	RNA-seq	liver	150	male	12949
Long-lived	Deregulated nutrient sensing	Ghrh -/-	E-GEOD-51108	GSE51108	Sun et al 2013	Microarray	liver	300	male	20599
Long-lived	Deregulated nutrient sensing	Ghrhr li/li	E-MEXP-153	NA	Amador-Noguez et al 2004	Microarray	liver	90	male	13004
Long-lived	Deregulated nutrient sensing	Ghrhr li/li	E-MEXP-153	NA	Amador-Noguez et al 2004	Microarray	liver	180	male	13004
Long-lived	Deregulated nutrient sensing	Ghrhr li/li	E-MEXP-153	NA	Amador-Noguez et al 2004	Microarray	liver	360	male	13004
Long-lived	Deregulated nutrient sensing	Ghrhr li/li	E-MEXP-153	NA	Amador-Noguez et al 2004	Microarray	liver	720	male	13004
Long-lived	Deregulated nutrient sensing	Irs1 -/-	NA	GSE106903	Page et al 2018	RNA-seq	liver	450	female	12867
Long-lived	Deregulated nutrient sensing	Irs1 -/-	NA	GSE106903	Page et al 2018	RNA-seq	brain	450	female	15956
Long-lived	Deregulated nutrient sensing	Irs1 -/-	NA	GSE106903	Page et al 2018	RNA-seq	muscle	450	female	13548
Long-lived	Deregulated nutrient sensing	Irs1 -/-	NA	GSE106903	Page et al 2018	RNA-seq	adipose	450	female	15680
Long-lived	Deregulated nutrient sensing	Myc +/-	E-GEOD-55272	GSE55272	Hofmann et al 2015	Microarray	liver	150	male	20314
Long-lived	Deregulated nutrient sensing	Myc +/-	E-GEOD-55272	GSE55272	Hofmann et al 2015	Microarray	liver	720	male	20314
Long-lived	Deregulated nutrient sensing	Myc +/-	E-GEOD-55272	GSE55272	Hofmann et al 2015	Microarray	muscle	150	male	20314
Long-lived	Deregulated nutrient sensing	Myc +/-	E-GEOD-55272	GSE55272	Hofmann et al 2015	Microarray	muscle	720	male	20314
Long-lived	Deregulated nutrient sensing	Myc +/-	E-GEOD-55272	GSE55272	Hofmann et al 2015	Microarray	adipose	150	male	20314
Long-lived	Deregulated nutrient sensing	Myc +/-	E-GEOD-55272	GSE55272	Hofmann et al 2015	Microarray	adipose	720	male	20314
Long-lived	Deregulated nutrient sensing	Pou1f1 dw/dw	E-GEOD-30863	GSE30863	Mortensen et al 2011	Microarray	brain (pituitary)	1	NA	20599
Long-lived	Deregulated nutrient sensing	Pou1f1 dw/dw	NA	GSE131754	Tyshkovskiy et al 2019	RNA-seq	liver	150	male	12973
Long-lived	Deregulated nutrient sensing	Prop1 df/df	E-MEXP-347	NA	Amador-Noguez et al 2005	Microarray	liver	135	male	13004
Long-lived	Deregulated nutrient sensing	Prop1 df/df	E-MEXP-347	NA	Amador-Noguez et al 2005	Microarray	liver	135	female	13004
Long-lived	Deregulated nutrient sensing	Prop1 df/df	E-MEXP-153	NA	Amador-Noguez et al 2004	Microarray	liver	90	male	13004
Long-lived	Deregulated nutrient sensing	Prop1 df/df	E-MEXP-153	NA	Amador-Noguez et al 2004	Microarray	liver	180	male	13004
Long-lived	Deregulated nutrient sensing	Prop1 df/df	E-MEXP-153	NA	Amador-Noguez et al 2004	Microarray	liver	360	male	13004
Long-lived	Deregulated nutrient sensing	Prop1 df/df	E-MEXP-153	NA	Amador-Noguez et al 2004	Microarray	liver	720	male	13004
Long-lived	Deregulated nutrient sensing	Prop1 df/df	E-GEOD-30863	GSE30863	Mortensen et al 2011	Microarray	brain (pituitary)	1	NA	20599
Long-lived	Deregulated nutrient sensing	Prop1 df/df	NA	GSE89272	Cole et al 2017	RNA-seq	liver	60	male	13562
Long-lived	Deregulated nutrient sensing	Prop1 df/df	NA	GSE89272	Cole et al 2017	RNA-seq	liver	660	male	13459
Long-lived	Deregulated nutrient sensing	Rps6kb1 -/-	E-MEXP-2320	NA	Selman et al 2009	Microarray	liver	600	female	20599
Long-lived	Deregulated nutrient sensing	Rps6kb1 -/-	E-MEXP-2320	NA	Selman et al 2009	Microarray	adipose	600	female	20599
Long-lived	Deregulated nutrient sensing	Rps6kb1 -/-	E-MEXP-2320	NA	Selman et al 2009	Microarray	muscle	600	female	20599
Short-lived	Epigenetic alterations	Sirt6 -/-	E-GEOD-67780	GSE67780	Lei Zhong et al 2010	Microarray	muscle	NA	NA	20599
Short-lived	Epigenetic alterations	Sirt6 -/-	NA	GSE57830	Masri et al 2014	Microarray	liver	NA	male	23989
Short-lived	Genomic instability	Ercc1 -/-	E-MEXP-834	NA	Niedernhofer et al 2006	Microarray	liver	15	male	20599
Short-lived	Genomic instability	Ercc1 -/-	E-GEOD-31199	GSE31199	Smith et al 2012	Microarray	brain (cerebellum)	21	both	20599
Short-lived	Genomic instability	Ercc1 -/-	E-GEOD-31199	GSE31199	Smith et al 2012	Microarray	brain (hippocampus)	21	both	20599
Short-lived	Genomic instability	Ercc1 -/d7	E-MEXP-1503	NA	Schumacher et al 2008	Microarray	liver	112	female	20599
Short-lived	Genomic instability	Ercc1 -/d7	E-MEXP-1503	NA	Schumacher et al 2008	Microarray	liver	112	male	20599
Short-lived	Genomic instability	Ercc1 -/d7	NA	GSE77321	Vermeij et al 2016	Microarray	liver	77	NA	20676
Short-lived	Genomic instability	Ercc6 m/m Xpa -/-	E-MEXP-835	NA	van der Pluijm 2007	Microarray	liver	15	male	20599
Short-lived	Genomic instability	Ercc6 m/m Xpa -/-	NA	GSE55485	Fang et al 2014	Microarray	brain (cerebellum)	90	male	12176
Short-lived	Genomic instability	Lmna G609G/G609G	E-GEOD-32609	GSE32609	Osorio et al 2011	Microarray	liver	90	female	20314
Short-lived	Genomic instability	Lmna G609G/G609G	E-GEOD-51202	GSE51202	Lopez-Mejia et al 2014	Microarray	adipose	120	male	14426
Short-lived	Genomic instability	Lmna G609G/G609G	NA	GSE117188	Bárcena et al 2018	Microarray	liver	110	male	20314
Short-lived	Genomic instability	Polg D257A/D257A	E-GEOD-21189	GSE21189	Hiona et al 2010	Microarray	muscle	390	male	20599
Short-lived	Genomic instability	Polg D257A/D257A	NA	GSE55188	Hauser et al 2014	RNA-seq	brain	365	male	17065
Short-lived	Telomere attrition	Terc -/-	NA	GSE16429	Vidal-Cardenas et al 2010	Microarray	liver	67.5	male	20314
Short-lived	Telomere attrition	Terc -/-	NA	GSE127475	Ferrara-Romeo et al 2020	RNA-seq	liver	75	male	13301
Short-lived	Telomere attrition	Tert -/-	NA	GSE16429	Vidal-Cardenas et al 2010	Microarray	liver	67.5	male	20314
