## Supplementary Table 2 for "Transcriptomic profiling of long- and short-lived mutant mice implicates mitochondrial metabolism in ageing and shows signatures of normal ageing in progeroid mice"

Gene_symbol	GEO_id	Control_ids	Mutant_ids
Abcb4	GSE4612	GSM102084,GSM102085,GSM102086	GSM102090,GSM102091,GSM102092
Abcb4	GSE4612	GSM102087,GSM102088,GSM102089	GSM102093,GSM102094,GSM102095
Ager	GSE22873	GSM565136,GSM565137,GSM565138,GSM565139,GSM565140	GSM565141,GSM565142,GSM565143,GSM565144,GSM565145,GSM565146
Ahr	GSE10082	GSM254871,GSM254877,GSM254878,GSM254881,GSM254885	GSM254869,GSM254870,GSM254874
Atp7b	GSE5348	GSM121554,GSM121555,GSM121556	GSM121547,GSM121550,GSM121552
Clock	GSE454	GSM6792,GSM6793	GSM6794,GSM6795
Dbi	GSE24451	GSM602521,GSM602522,GSM602523	GSM602524,GSM602525,GSM602526
Dicer1	GSE11899	GSM300676,GSM300677,GSM300678,GSM300679,GSM300680	GSM300681,GSM300682,GSM300683,GSM300684,GSM300685
Ffar4	GSE32095	GSM795614,GSM795616,GSM795618	GSM795620,GSM795622,GSM795624
Fgf21	GSE58062	GSM1400262,GSM1400263,GSM1400264,GSM1400265	GSM1400270,GSM1400271,GSM1400272,GSM1400273
Gnmt	GSE34838	GSM856045,GSM856046,GSM856047	GSM856042,GSM856043,GSM856044
Gnmt	GSE63027	GSM1538257,GSM1538258,GSM1538259,GSM1538260,GSM1538261	GSM1538262,GSM1538263,GSM1538264,GSM1538265,GSM1538266
Gnmt	GSE63027	GSM1538267,GSM1538268,GSM1538269,GSM1538270,GSM1538271	GSM1538272,GSM1538273,GSM1538274,GSM1538275
Gykl1	GSE3843	GSM87833,GSM87834,GSM87835,GSM87836	GSM87837,GSM87838,GSM87839,GSM87840
Gys1	GSE2198	GSM40065,GSM40066,GSM40067,GSM40068	GSM40064,GSM40069,GSM40070,GSM40071
Hif1a	GSE1321	GSM21756,GSM21757	GSM21754,GSM21755
Hmgn1	GSE44356	GSM1083898,GSM1083899,GSM1083900	GSM1083901,GSM1083902,GSM1083903
Hnf4a	GSE3126	GSM69792,GSM69793,GSM69794	GSM69795,GSM69796,GSM69797
Ikbkg	GSE33161	GSM821097,GSM821098,GSM821099	GSM821100,GSM821101,GSM821102
Jak2	GSE26188	GSM642852,GSM642853,GSM642854,GSM642858,GSM642859,GSM642860	GSM642855,GSM642856,GSM642857,GSM642861,GSM642862,GSM642863
Keap1	GSE11287	GSM284938,GSM284939,GSM284940	GSM284935,GSM284936,GSM284937
Klf15	GSE7137	GSM171937,GSM171938,GSM171939,GSM171940	GSM171941,GSM171942,GSM171943,GSM171944
Lamtor2	GSE24461	GSM602665,GSM602666,GSM602667	GSM602662,GSM602663,GSM602664
Map3k7	GSE51962	GSM1256112,GSM1256113	GSM1256114,GSM1256115
Mapk14	GSE7342	GSM177034,GSM177035,GSM177036	GSM177031,GSM177032,GSM177033
Mapk14	GSE7342	GSM177040,GSM177041,GSM177042	GSM177037,GSM177038,GSM177039
Mat1a	GSE63027	GSM1538281,GSM1538282,GSM1538283,GSM1538284,GSM1538285	GSM1538276,GSM1538277,GSM1538278,GSM1538279,GSM1538280
Mat1a	GSE63027	GSM1538291,GSM1538292,GSM1538293,GSM1538294,GSM1538295	GSM1538286,GSM1538287,GSM1538288,GSM1538289,GSM1538290
mir-122	GSE27713	GSM686185,GSM686186,GSM686187	GSM686188,GSM686189,GSM686190,GSM686191
Myd88	GSE22873	GSM565136,GSM565137,GSM565138,GSM565139,GSM565140	GSM565147,GSM565148,GSM565149,GSM565150
Ncoa2	GSE55002	GSM1327827,GSM1327828,GSM1327829	GSM1327830,GSM1327831,GSM1327832
Nfe2l2	GSE867	GSM13431,GSM13435	GSM13436,GSM13437
Nfe2l2	GSE867	GSM13439,GSM13441	GSM13438,GSM13440
Nfe2l2	GSE8969	GSM227410,GSM227411,GSM227412	GSM227407,GSM227408,GSM227409
Notch1	GSE57655	GSM1386005,GSM1386006,GSM1386007	GSM1386008,GSM1386009,GSM1386010
Nr0b2	GSE40775	GSM1001306,GSM1001307	GSM1001308,GSM1001309
Nr1i2	GSE23780	GSM586822,GSM586823,GSM586824,GSM586825,GSM586826	GSM586832,GSM586833,GSM586834,GSM586835,GSM586836
Nr1i3	GSE40120	GSM985995,GSM985996	GSM985997,GSM985998
Pdss2	GSE10904	GSM276436,GSM276437,GSM276438	GSM276433,GSM276434,GSM276435
Pink1	GSE60413	GSM1479300,GSM1479301	GSM1479297,GSM1479298,GSM1479299
Pink1	GSE60413	GSM1479305,GSM1479306,GSM1479307	GSM1479302,GSM1479303,GSM1479304
Pink1	GSE60413	GSM1479294,GSM1479295,GSM1479296	GSM1479291,GSM1479292,GSM1479293
Por	GSE1468	GSM24728,GSM24729	GSM24730,GSM24747
Por	GSE2362	GSM44308,GSM44707,GSM44708	GSM44712,GSM44713,GSM44714
Por	GSE4262	GSM96885,GSM96886,GSM96887	GSM96891,GSM96892,GSM96893
Pou4f1	GSE19997	GSM499595,GSM499596,GSM499597	GSM499598,GSM499599,GSM499600
Pou4f1	GSE19997	GSM499595,GSM499596,GSM499597	GSM499601,GSM499602,GSM499603
Ppara	GSE18564	GSM461976,GSM461977,GSM461978,GSM461979	GSM461984,GSM461985,GSM461986,GSM461987
Ppargc1b	GSE6210	GSM143367,GSM143368,GSM143384	GSM143364,GSM143382,GSM143383
Rap1a	GSE46209	GSM1126359,GSM1126360,GSM1126361	GSM1126362,GSM1126363,GSM1126364
Rb1	GSE6787	GSM156787,GSM156788,GSM156789	GSM156784,GSM156785,GSM156786
Rictor	GSE46515	GSM1131555,GSM1131556,GSM1131557,GSM1131558	GSM1131559,GSM1131560,GSM1131561,GSM1131562
Scd1	GSE2926	GSM63856,GSM63857,GSM63858,GSM63859,GSM63860	GSM63851,GSM63852,GSM63853,GSM63854,GSM63855
Scd1	GSE3889	GSM88887,GSM88888,GSM88889,GSM88890,GSM88891	GSM88877,GSM88878,GSM88879,GSM88880,GSM88881
Sgpl1	GSE18745	GSM465509,GSM465512,GSM465514	GSM465510,GSM465511,GSM465513
Sirt3	GSE30552	GSM758179,GSM758180,GSM758181	GSM758182,GSM758183,GSM758184
Sirt4	GSE56321	GSM1359081,GSM1359082,GSM1359083,GSM1359084,GSM1359085,GSM1359086	GSM1359087,GSM1359088,GSM1359089,GSM1359090,GSM1359091,GSM1359092
Sirt7	GSE50076	GSM1213632,GSM1213633,GSM1213634	GSM1213635,GSM1213636,GSM1213637
Ssfa2	GSE13585	GSM341700,GSM341701,GSM341702	GSM341697,GSM341698,GSM341699
Sst	GSE56520	GSM1363209,GSM1363210,GSM1363214	GSM1363218,GSM1363219,GSM1363220
Sst	GSE56520	GSM1363211,GSM1363213,GSM1363215	GSM1363212,GSM1363216,GSM1363217
Tmod3	GSE51960	GSM1255902,GSM1255903,GSM1255904	GSM1255899,GSM1255900,GSM1255901
Trim24	GSE19675	GSM491317,GSM491318,GSM491319,GSM491320,GSM491321	GSM491322,GSM491323,GSM491324,GSM491325,GSM491326
Txnrd1	GSE37874	GSM929282,GSM929283,GSM929284	GSM929288,GSM929289,GSM929290
Zfp36l2	GSE15146	GSM378250,GSM378251,GSM378252,GSM378253,GSM378254	GSM378255,GSM378256,GSM378257,GSM378258,GSM378259
