## Supplementary Table 3 for "Transcriptomic profiling of long- and short-lived mutant mice implicates mitochondrial metabolism in ageing and shows signatures of normal ageing in progeroid mice"

GO_term	Direction	P-value	Adjusted_P-value
B cell mediated immunity	down	0	0
carboxylic acid catabolic process	up	0	0
cellular lipid catabolic process	up	0	0
complement activation	down	0	0
complement activation, classical pathway	down	0	0
detection of mechanical stimulus	down	0	0
electron transport chain	up	0	0
endoplasmic reticulum to cytosol transport	down	0	0
fatty acid metabolic process	up	0	0
fatty acid oxidation	up	0	0
glycoprotein metabolic process	down	0	0
humoral immune response mediated by circulating immunoglobulin	down	0	0
immunoglobulin mediated immune response	down	0	0
inner mitochondrial membrane protein complex	up	0	0
lipid oxidation	up	0	0
mitochondrial inner membrane	up	0	0
mitochondrial membrane part	up	0	0
mitochondrial protein complex	up	0	0
mitochondrial respiratory chain	up	0	0
monocarboxylic acid catabolic process	up	0	0
organelle inner membrane	up	0	0
organic acid catabolic process	up	0	0
oxidoreductase complex	up	0	0
phosphatidylinositol 3-kinase signaling	down	0	0
protein activation cascade	down	0	0
respiratory chain	up	0	0
respiratory chain complex	up	0	0
respiratory electron transport chain	up	0	0
retrograde protein transport, ER to cytosol	down	0	0
small molecule catabolic process	up	0	0
transferase activity, transferring acyl groups other than amino-acyl groups	down	0	0
ribose phosphate metabolic process	up	1e-6	2.8744999999999997e-4
lymphocyte mediated immunity	down	1e-6	3.593125e-4
N-acyltransferase activity	down	1e-6	3.593125e-4
pore complex	down	1e-6	3.593125e-4
transferase activity, transferring acyl groups	down	1e-6	3.593125e-4
purine nucleotide metabolic process	up	2e-6	5.226363636363636e-4
tricarboxylic acid cycle	up	2e-6	5.226363636363636e-4
arachidonic acid monooxygenase activity	up	3e-6	5.563548387096773e-4
ATP synthesis coupled electron transport	up	3e-6	5.563548387096773e-4
cellular respiration	up	3e-6	5.563548387096773e-4
cofactor metabolic process	up	3e-6	5.563548387096773e-4
fatty acid beta-oxidation	up	3e-6	5.563548387096773e-4
fatty acid catabolic process	up	3e-6	5.563548387096773e-4
purine ribonucleotide metabolic process	up	3e-6	5.563548387096773e-4
purine-containing compound metabolic process	up	3e-6	5.563548387096773e-4
ribonucleotide metabolic process	up	3e-6	5.563548387096773e-4
endoplasmic reticulum subcompartment	down	2e-6	5.748999999999999e-4
negative regulation of intracellular steroid hormone receptor signaling pathway	down	2e-6	5.748999999999999e-4
negative regulation of reproductive process	down	2e-6	5.748999999999999e-4
regulation of intracellular steroid hormone receptor signaling pathway	down	2e-6	5.748999999999999e-4
lipid catabolic process	up	4e-6	5.896410256410256e-4
lipid modification	up	4e-6	5.896410256410256e-4
long-chain fatty acid metabolic process	up	4e-6	5.896410256410256e-4
mitochondrial proton-transporting ATP synthase complex	up	4e-6	5.896410256410256e-4
mitochondrial respiratory chain complex I	up	4e-6	5.896410256410256e-4
NADH dehydrogenase complex	up	4e-6	5.896410256410256e-4
oxidoreductase activity, acting on paired donors, with incorporation or reduction of molecular oxygen	up	4e-6	5.896410256410256e-4
respiratory chain complex I	up	4e-6	5.896410256410256e-4
arachidonic acid epoxygenase activity	up	6e-6	8.212857142857143e-4
mitochondrial ATP synthesis coupled electron transport	up	6e-6	8.212857142857143e-4
proton-transporting ATP synthase complex	up	6e-6	8.212857142857143e-4
smooth endoplasmic reticulum	down	3e-6	8.212857142857143e-4
endoplasmic reticulum membrane	down	4e-6	8.844615384615384e-4
intracellular steroid hormone receptor signaling pathway	down	4e-6	8.844615384615384e-4
prostate gland epithelium morphogenesis	down	4e-6	8.844615384615384e-4
prostate gland morphogenesis	down	4e-6	8.844615384615384e-4
protein exit from endoplasmic reticulum	down	4e-6	8.844615384615384e-4
fatty acid derivative metabolic process	up	7e-6	9.146136363636364e-4
granulocyte chemotaxis	up	7e-6	9.146136363636364e-4
macrophage cytokine production	up	8e-6	0.0010220444444444445
protein N-linked glycosylation	down	5e-6	0.001026607142857143
regulation of response to endoplasmic reticulum stress	down	5e-6	0.001026607142857143
mitochondrial respiratory chain complex assembly	up	9e-6	0.0011008723404255319
sulfur compound metabolic process	up	9e-6	0.0011008723404255319
ribonucleoprotein complex binding	down	6e-6	0.001189448275862069
nuclear outer membrane-endoplasmic reticulum membrane network	down	7e-6	0.0012981612903225806
protein N-linked glycosylation via asparagine	down	7e-6	0.0012981612903225806
icosanoid metabolic process	up	1.2e-5	0.00143725
monooxygenase activity	up	1.3e-5	0.0015252448979591836
peptidyl-asparagine modification	down	9e-6	0.001567909090909091
regulation of protein maturation	down	9e-6	0.001567909090909091
ERAD pathway	down	1e-5	0.0016908823529411766
aspartate family amino acid metabolic process	up	1.5e-5	0.0017247
glycoprotein biosynthetic process	down	1.1e-5	0.001756638888888889
insulin-like growth factor receptor signaling pathway	down	1.1e-5	0.001756638888888889
drug catabolic process	up	1.6e-5	0.0017689230769230768
oxidoreductase activity, acting on NAD(P)H, quinone or similar compound as acceptor	up	1.6e-5	0.0017689230769230768
negative regulation of response to endoplasmic reticulum stress	down	1.4e-5	0.0021752972972972975
amino acid activation	down	1.7e-5	0.002505974358974359
hippocampus development	down	1.7e-5	0.002505974358974359
cellular modified amino acid metabolic process	up	2.4e-5	0.0026033207547169813
lung epithelium development	down	1.9e-5	0.002730775
regulation of protein processing	down	2.5e-5	0.0034220238095238097
steroid hormone mediated signaling pathway	down	2.5e-5	0.0034220238095238097
myeloid leukocyte migration	up	3.4e-5	0.003490464285714286
neutrophil chemotaxis	up	3.4e-5	0.003490464285714286
oxidoreductase activity, acting on NAD(P)H	up	3.4e-5	0.003490464285714286
exocrine system development	down	2.8e-5	0.0036584545454545455
gastrulation with mouth forming second	down	2.8e-5	0.0036584545454545455
granulocyte migration	up	3.7e-5	0.0037318070175438593
carboxylic acid transmembrane transport	up	4.3e-5	0.0040525737704918035
heme binding	up	4.1e-5	0.0040525737704918035
organic acid transmembrane transport	up	4.3e-5	0.0040525737704918035
unsaturated fatty acid metabolic process	up	4.3e-5	0.0040525737704918035
plasma membrane raft	up	4.5e-5	0.004106428571428572
regulation of phagocytosis	up	4.5e-5	0.004106428571428572
positive regulation of transcription regulatory region DNA binding	down	3.4e-5	0.004343688888888889
ubiquitin-dependent ERAD pathway	down	3.5e-5	0.004374239130434782
NADH dehydrogenase activity	up	5e-5	0.004491406250000001
adaptive immune response based on somatic recombination of immune receptors built from immunoglobulin superfamily domains	down	3.9e-5	0.004509019607843137
cellular response to amino acid stimulus	down	4e-5	0.004509019607843137
detection of mechanical stimulus involved in sensory perception	down	3.8e-5	0.004509019607843137
Golgi vesicle budding	down	3.8e-5	0.004509019607843137
lung cell differentiation	down	4e-5	0.004509019607843137
integral component of endoplasmic reticulum membrane	down	4.7e-5	0.004825053571428571
intrinsic apoptotic signaling pathway in response to endoplasmic reticulum stress	down	4.7e-5	0.004825053571428571
positive regulation of epithelial cell proliferation	down	4.7e-5	0.004825053571428571
positive regulation of glycolytic process	down	4.4e-5	0.004825053571428571
regulation of phosphatidylinositol 3-kinase signaling	down	4.7e-5	0.004825053571428571
lipoprotein particle receptor activity	up	5.7e-5	0.00504143076923077
myeloid leukocyte cytokine production	up	6.3e-5	0.005487681818181819
tRNA aminoacylation	down	5.8e-5	0.0058498596491228065
negative regulation of proteolysis	down	6.4e-5	0.006343724137931034
hair cycle process	down	6.7e-5	0.006419716666666667
molting cycle process	down	6.7e-5	0.006419716666666667
carboxylic acid binding	up	8.3e-5	0.006720661971830986
negative regulation of blood vessel morphogenesis	up	8.2e-5	0.006720661971830986
phagocytosis	up	8.3e-5	0.006720661971830986
tetrapyrrole binding	up	8e-5	0.006720661971830986
xenobiotic metabolic process	up	8e-5	0.006720661971830986
positive regulation of neural precursor cell proliferation	down	7.3e-5	0.006768983870967742
steroid biosynthetic process	down	7.2e-5	0.006768983870967742
NADH dehydrogenase (quinone) activity	up	8.9e-5	0.006914337837837838
NADH dehydrogenase (ubiquinone) activity	up	8.9e-5	0.006914337837837838
negative regulation of angiogenesis	up	8.9e-5	0.006914337837837838
intrinsic component of endoplasmic reticulum membrane	down	7.6e-5	0.006935301587301587
hair follicle development	down	8.4e-5	0.007316909090909091
inositol lipid-mediated signaling	down	8.3e-5	0.007316909090909091
lung epithelial cell differentiation	down	8.3e-5	0.007316909090909091
mitochondrial respiratory chain complex I assembly	up	1.01e-4	0.007349987341772152
NADH dehydrogenase complex assembly	up	1.01e-4	0.007349987341772152
regulation of macrophage derived foam cell differentiation	up	9.9e-5	0.007349987341772152
regulation of membrane invagination	up	1.01e-4	0.007349987341772152
T cell activation	up	1.01e-4	0.007349987341772152
detection of stimulus involved in sensory perception	down	8.7e-5	0.007465119402985074
leukocyte migration	up	1.08e-4	0.00776115
skin epidermis development	down	9.3e-5	0.00786260294117647
cellular amino acid biosynthetic process	up	1.12e-4	0.007949234567901234
protein processing	down	9.7e-5	0.008081927536231884
mitochondrial matrix	up	1.16e-4	0.008132731707317074
ribosome binding	down	1.02e-4	0.008377114285714285
regulation of phagocytosis, engulfment	up	1.21e-4	0.008381072289156627
steroid hydroxylase activity	up	1.25e-4	0.008555059523809524
retrograde vesicle-mediated transport, Golgi to ER	down	1.06e-4	0.008583014084507042
positive regulation of cell adhesion	up	1.27e-4	0.008589682352941178
response to endoplasmic reticulum stress	down	1.08e-4	0.008623500000000001
digestive system development	down	1.12e-4	0.008820383561643837
epoxygenase P450 pathway	up	1.36e-4	0.009080806818181818
hydrolase activity, acting on carbon-nitrogen (but not peptide) bonds, in linear amides	up	1.38e-4	0.009080806818181818
monovalent inorganic cation transport	up	1.39e-4	0.009080806818181818
intramolecular oxidoreductase activity	down	1.19e-4	0.009121746666666668
regulation of transcription regulatory region DNA binding	down	1.19e-4	0.009121746666666668
regulation of insulin-like growth factor receptor signaling pathway	down	1.23e-4	0.009183467532467533
tRNA aminoacylation for protein translation	down	1.22e-4	0.009183467532467533
macrophage derived foam cell differentiation	up	1.43e-4	0.009237157303370786
inner ear development	down	1.3e-4	0.009342124999999998
pancreas development	down	1.29e-4	0.009342124999999998
response to steroid hormone	down	1.28e-4	0.009342124999999998
positive regulation of cell activation	up	1.51e-4	0.009645544444444445
cellular response to lipopolysaccharide	up	1.56e-4	0.009748304347826087
regulation of lymphocyte activation	up	1.56e-4	0.009748304347826087
response to unfolded protein	down	1.39e-4	0.009865567901234567
glial cell apoptotic process	down	1.41e-4	0.009885475609756098
aminoacyl-tRNA ligase activity	down	1.47e-4	0.009942388235294117
ligase activity, forming carbon-oxygen bonds	down	1.47e-4	0.009942388235294117
response to topologically incorrect protein	down	1.45e-4	0.009942388235294117
phosphoric ester hydrolase activity	up	1.62e-4	0.010014387096774194
myoblast proliferation	down	1.52e-4	0.010161023255813955
generation of precursor metabolites and energy	up	1.7e-4	0.010397127659574469
intracellular receptor signaling pathway	down	1.59e-4	0.010506793103448275
protein homotetramerization	up	1.79e-4	0.010719489583333332
response to dietary excess	up	1.79e-4	0.010719489583333332
cytokine production involved in immune response	up	1.84e-4	0.01079404081632653
foam cell differentiation	up	1.83e-4	0.01079404081632653
adaptive thermogenesis	up	1.89e-4	0.010865610000000001
negative regulation of vasculature development	up	1.89e-4	0.010865610000000001
cellular divalent inorganic cation homeostasis	up	1.99e-4	0.011107291262135922
cellular modified amino acid catabolic process	up	1.96e-4	0.011107291262135922
regulation of mononuclear cell migration	up	1.99e-4	0.011107291262135922
organic acid binding	up	2.05e-4	0.011332163461538461
regulation of leukocyte migration	up	2.07e-4	0.011333742857142858
regulation of synaptic transmission, glutamatergic	down	1.78e-4	0.011370244444444445
steroid dehydrogenase activity	down	1.75e-4	0.011370244444444445
superoxide anion generation	down	1.77e-4	0.011370244444444445
purine nucleoside monophosphate metabolic process	up	2.19e-4	0.011766644859813085
purine ribonucleoside monophosphate metabolic process	up	2.19e-4	0.011766644859813085
L-alpha-amino acid transmembrane transport	up	2.23e-4	0.01181445871559633
neutral lipid metabolic process	up	2.24e-4	0.01181445871559633
mitochondrial transport	up	2.31e-4	0.012072900000000001
ribonucleoside monophosphate metabolic process	up	2.36e-4	0.0122230990990991
phagocytosis, engulfment	up	2.54e-4	0.012797773913043478
positive regulation of membrane invagination	up	2.56e-4	0.012797773913043478
positive regulation of phagocytosis, engulfment	up	2.56e-4	0.012797773913043478
regulation of leukocyte activation	up	2.5e-4	0.012797773913043478
oocyte maturation	down	2.05e-4	0.012872760869565217
positive regulation of cofactor metabolic process	down	2.06e-4	0.012872760869565217
acylglycerol metabolic process	up	2.63e-4	0.013034370689655171
regulation of endocytosis	up	2.68e-4	0.013168649572649573
hair cycle	down	2.23e-4	0.013414333333333332
humoral immune response	down	2.24e-4	0.013414333333333332
molting cycle	down	2.23e-4	0.013414333333333332
myotube cell development	down	2.2e-4	0.013414333333333332
positive regulation of coenzyme metabolic process	down	2.3e-4	0.013492551020408163
positive regulation of nucleotide catabolic process	down	2.3e-4	0.013492551020408163
positive regulation of neuroblast proliferation	down	2.33e-4	0.013530474747474748
negative regulation of release of cytochrome c from mitochondria	down	2.36e-4	0.01356764
phosphatidylinositol-mediated signaling	down	2.41e-4	0.013717910891089109
plasma membrane invagination	up	3.03e-4	0.014762262711864406
neutrophil migration	up	3.06e-4	0.01478314285714286
organic anion transport	up	3.15e-4	0.014843729508196723
regulation of macrophage cytokine production	up	3.13e-4	0.014843729508196723
sulfur compound binding	up	3.13e-4	0.014843729508196723
electron transfer activity	up	3.22e-4	0.015050227642276424
sarcolemma	up	3.31e-4	0.015102531746031747
triglyceride-rich plasma lipoprotein particle	up	3.31e-4	0.015102531746031747
very-low-density lipoprotein particle	up	3.31e-4	0.015102531746031747
ammonium ion metabolic process	up	3.44e-4	0.015330666666666668
ceramide metabolic process	up	3.44e-4	0.015330666666666668
leukocyte chemotaxis	up	3.42e-4	0.015330666666666668
platelet alpha granule	down	2.89e-4	0.015878190476190476
protein maturation	down	2.85e-4	0.015878190476190476
regulation of production of miRNAs involved in gene silencing by miRNA	down	2.9e-4	0.015878190476190476
rough endoplasmic reticulum	down	2.89e-4	0.015878190476190476
positive regulation of lymphocyte activation	up	3.67e-4	0.01622986923076923
cellular response to steroid hormone stimulus	down	3e-4	0.016270754716981133
positive regulation of leukocyte activation	up	3.73e-4	0.01636929007633588
steroid dehydrogenase activity, acting on the CH-OH group of donors, NAD or NADP as acceptor	down	3.06e-4	0.01644106542056075
cellular response to interferon-gamma	up	3.79e-4	0.016506598484848485
membrane invagination	up	3.82e-4	0.016512165413533834
mononuclear cell migration	up	3.86e-4	0.016560552238805967
mitochondrial transmembrane transport	up	3.96e-4	0.016739735294117646
nucleoside monophosphate metabolic process	up	3.94e-4	0.016739735294117646
regulation of cation transmembrane transport	up	4.04e-4	0.016953255474452554
cell redox homeostasis	down	3.19e-4	0.016980842592592593
macromolecule glycosylation	down	3.26e-4	0.017037945454545456
protein glycosylation	down	3.26e-4	0.017037945454545456
sequestering of triglyceride	up	4.09e-4	0.017038702898550726
lipid storage	up	4.17e-4	0.017123807142857144
positive regulation of cytokine secretion	up	4.16e-4	0.017123807142857144
positive regulation of mononuclear cell migration	up	4.24e-4	0.01728777304964539
detection of abiotic stimulus	down	3.41e-4	0.017661342342342342
response to estradiol	down	3.5e-4	0.017965625000000002
caveola	up	4.46e-4	0.018056718309859155
misfolded protein binding	down	3.63e-4	0.018468026548672564
cellular glucose homeostasis	down	3.67e-4	0.018507745614035086
regulation of heterotypic cell-cell adhesion	up	4.68e-4	0.01881490909090909
negative regulation of antigen receptor-mediated signaling pathway	up	4.74e-4	0.01892379166666667
cellular response to xenobiotic stimulus	up	4.86e-4	0.01902465131578947
cold-induced thermogenesis	up	4.97e-4	0.01902465131578947
detoxification	up	5.03e-4	0.01902465131578947
negative regulation of leukocyte apoptotic process	up	4.99e-4	0.01902465131578947
regulation of cold-induced thermogenesis	up	4.97e-4	0.01902465131578947
regulation of cytokine production involved in immune response	up	4.86e-4	0.01902465131578947
regulation of cytosolic calcium ion concentration	up	5.03e-4	0.01902465131578947
sulfotransferase activity	up	4.9e-4	0.01902465131578947
detection of external stimulus	down	3.82e-4	0.019096678260869568
regulation of vasculature development	up	5.1e-4	0.019163333333333334
prostate gland development	down	3.89e-4	0.019278974137931035
response to peptide hormone	down	4e-4	0.019654700854700856
leukocyte mediated immunity	down	4.04e-4	0.019683016949152542
anchored component of membrane	up	5.35e-4	0.019716121794871793
ATP synthesis coupled proton transport	up	5.34e-4	0.019716121794871793
energy coupled proton transport, down electrochemical gradient	up	5.34e-4	0.019716121794871793
peptidase inhibitor activity	down	4.1e-4	0.019807478991596638
positive regulation of lipid catabolic process	up	5.43e-4	0.01988348407643312
regulation of endoplasmic reticulum stress-induced intrinsic apoptotic signaling pathway	down	4.19e-4	0.020073591666666665
positive regulation of blood vessel endothelial cell migration	down	4.23e-4	0.02009774380165289
cellular response to molecule of bacterial origin	up	5.57e-4	0.020267044303797468
myelin sheath	up	5.65e-4	0.020301156249999997
positive regulation of mononuclear cell proliferation	up	5.65e-4	0.020301156249999997
oxidoreductase activity, acting on paired donors, with incorporation or reduction of molecular oxygen, NAD(P)H as one donor, and incorporation of one atom of oxygen	up	5.7e-4	0.020353602484472048
antibiotic metabolic process	up	5.79e-4	0.020547351851851848
alpha-amino acid biosynthetic process	up	6.07e-4	0.021408852760736195
cell recognition	up	6.29e-4	0.021756694610778442
glutamine family amino acid catabolic process	up	6.32e-4	0.021756694610778442
heterotypic cell-cell adhesion	up	6.28e-4	0.021756694610778442
response to fungus	up	6.28e-4	0.021756694610778442
negative regulation of protein catabolic process	down	4.83e-4	0.02276038524590164
oxidoreductase activity, acting on the CH-NH group of donors	up	6.81e-4	0.02330398214285714
rough endoplasmic reticulum membrane	down	5.02e-4	0.02346339837398374
ER to Golgi vesicle-mediated transport	down	5.14e-4	0.023639888
response to ketone	down	5.1e-4	0.023639888
positive regulation of protein processing	down	5.28e-4	0.023901354330708665
regulation of myoblast proliferation	down	5.25e-4	0.023901354330708665
methionine metabolic process	up	7.23e-4	0.024517794117647058
positive regulation of leukocyte proliferation	up	7.25e-4	0.024517794117647058
negative regulation of T cell receptor signaling pathway	up	7.37e-4	0.024777853801169595
carboxylic acid transport	up	7.52e-4	0.025135162790697677
activation of immune response	down	5.77e-4	0.025714519379844963
cellular response to glucose stimulus	down	5.77e-4	0.025714519379844963
regulation of production of small RNA involved in gene silencing by RNA	down	5.86e-4	0.02591472307692308
alpha-amino acid metabolic process	up	7.83e-4	0.026020040462427743
lymphocyte differentiation	up	7.88e-4	0.026035701149425286
structural constituent of cytoskeleton	up	7.96e-4	0.026149737142857142
protein quality control for misfolded or incompletely synthesized proteins	down	5.99e-4	0.02628741221374046
organic acid transport	up	8.07e-4	0.02636047159090909
oocyte development	down	6.23e-4	0.026929526315789473
regulation of establishment or maintenance of cell polarity	down	6.23e-4	0.026929526315789473
positive regulation of lymphocyte proliferation	up	8.48e-4	0.02738849438202247
positive regulation of response to external stimulus	up	8.48e-4	0.02738849438202247
proton transmembrane transport	up	8.57e-4	0.027524541899441344
arachidonic acid metabolic process	up	8.69e-4	0.027620195652173912
aspartate family amino acid biosynthetic process	up	8.78e-4	0.027620195652173912
microbody	up	8.81e-4	0.027620195652173912
negative regulation of endothelial cell migration	up	8.84e-4	0.027620195652173912
peroxisome	up	8.81e-4	0.027620195652173912
acute-phase response	up	8.89e-4	0.027626275675675677
morphogenesis of an epithelial fold	down	6.46e-4	0.027715328358208953
cellular response to monosaccharide stimulus	down	6.56e-4	0.027730470588235294
cellular response to topologically incorrect protein	down	6.54e-4	0.027730470588235294
response to heat	down	6.69e-4	0.02807358394160584
positive regulation of phagocytosis	up	9.16e-4	0.028160877005347595
regulation of plasma lipoprotein particle levels	up	9.12e-4	0.028160877005347595
COPII-coated vesicle budding	down	6.84e-4	0.028290043165467627
Golgi vesicle transport	down	6.84e-4	0.028290043165467627
endoplasmic reticulum unfolded protein response	down	7.03e-4	0.02866345390070922
epidermis development	down	7.02e-4	0.02866345390070922
positive regulation of superoxide anion generation	down	7.19e-4	0.02890581118881119
proteoglycan metabolic process	down	7.19e-4	0.02890581118881119
negative regulation of smooth muscle contraction	up	9.55e-4	0.029203696808510638
histone demethylase activity	down	7.35e-4	0.02934385416666667
proton-transporting two-sector ATPase complex	up	0.001	0.030257894736842105
retinoic acid metabolic process	up	9.95e-4	0.030257894736842105
cytokine secretion	up	0.001013	0.03049076963350785
regulation of peptide secretion	up	0.001036	0.031020645833333332
protein autophosphorylation	down	7.92e-4	0.031186356164383564
regulation of protein exit from endoplasmic reticulum	down	7.92e-4	0.031186356164383564
energy derivation by oxidation of organic compounds	up	0.00106	0.03157481865284974
cellular response to hexose stimulus	down	8.41e-4	0.03230938
limbic system development	down	8.41e-4	0.03230938
lung alveolus development	down	8.34e-4	0.03230938
regulation of gene silencing	down	8.43e-4	0.03230938
aromatase activity	up	0.001092	0.03236035051546392
C21-steroid hormone metabolic process	down	8.56e-4	0.03259035761589404
positive regulation of cold-induced thermogenesis	up	0.001111	0.03259712182741117
positive regulation of ion transport	up	0.001117	0.03259712182741117
positive regulation of reactive oxygen species biosynthetic process	up	0.001114	0.03259712182741117
positive regulation of cardiac muscle tissue growth	down	8.72e-4	0.032926090909090905
regulation of reproductive process	down	8.77e-4	0.032926090909090905
release of cytochrome c from mitochondria	down	8.82e-4	0.032926090909090905
plasminogen activation	down	8.95e-4	0.03319583870967742
alpha-amino acid catabolic process	up	0.001168	0.03391329292929293
amino acid binding	up	0.0012	0.03415247524752475
cell chemotaxis	up	0.001191	0.03415247524752475
exogenous drug catabolic process	up	0.001187	0.03415247524752475
interleukin-1 secretion	up	0.001195	0.03415247524752475
in utero embryonic development	down	9.33e-4	0.03423767515923566
regulation of androgen receptor signaling pathway	down	9.35e-4	0.03423767515923566
acylglycerol biosynthetic process	up	0.001234	0.03438290821256038
neutral lipid biosynthetic process	up	0.001234	0.03438290821256038
oxidoreductase activity, acting on paired donors, with incorporation or reduction of molecular oxygen, reduced flavin or flavoprotein as one donor, and incorporation of one atom of oxygen	up	0.001233	0.03438290821256038
proton-transporting two-sector ATPase complex, proton-transporting domain	up	0.001217	0.03438290821256038
regulation of amino acid transport	up	0.001238	0.03438290821256038
detection of stimulus	down	9.77e-4	0.034564109756097555
negative regulation of multi-organism process	down	9.86e-4	0.034564109756097555
oocyte differentiation	down	9.84e-4	0.034564109756097555
proteoglycan biosynthetic process	down	9.62e-4	0.034564109756097555
regulation of intracellular estrogen receptor signaling pathway	down	9.82e-4	0.034564109756097555
regulation of superoxide anion generation	down	9.84e-4	0.034564109756097555
response to amino acid	down	9.72e-4	0.034564109756097555
synaptic vesicle priming	down	0.001002	0.034912109090909096
positive regulation of monocyte chemotaxis	up	0.001271	0.03512970673076923
fibrinolysis	down	0.001015	0.03515201807228916
snoRNA binding	down	0.001023	0.03521692814371258
oxidoreductase activity, acting on the CH-NH group of donors, NAD or NADP as acceptor	up	0.001281	0.03523669377990431
hormone-mediated signaling pathway	down	0.001036	0.03545216666666667
temperature homeostasis	up	0.001304	0.03569855238095238
antimicrobial humoral immune response mediated by antimicrobial peptide	up	0.001321	0.03582277830188679
transferase activity, transferring sulfur-containing groups	up	0.001315	0.03582277830188679
endoplasmic reticulum-Golgi intermediate compartment	down	0.001055	0.03588872781065089
cellular amino acid catabolic process	up	0.001355	0.03656256542056075
drug transmembrane transport	up	0.001361	0.03656256542056075
vesicle targeting, to, from or within Golgi	down	0.00109	0.03686123529411765
dsRNA processing	down	0.00111	0.0371011046511628
production of small RNA involved in gene silencing by RNA	down	0.00111	0.0371011046511628
response to xenobiotic stimulus	up	0.001398	0.03738186976744186
leukocyte cell-cell adhesion	up	0.001421	0.03764667741935484
tricarboxylic acid metabolic process	up	0.001417	0.03764667741935484
membrane raft	up	0.001437	0.03776047727272728
MHC protein complex	up	0.001445	0.03776047727272728
positive regulation of cytosolic calcium ion concentration	up	0.001445	0.03776047727272728
hydrolase activity, acting on carbon-nitrogen (but not peptide) bonds	up	0.001471	0.03790746875
lipoprotein particle	up	0.001477	0.03790746875
membrane microdomain	up	0.001471	0.03790746875
plasma lipoprotein particle	up	0.001477	0.03790746875
positive regulation of chemokine production	up	0.001485	0.0379434
secretory granule organization	down	0.00116	0.03854820809248555
negative regulation of mitochondrion organization	down	0.001177	0.03888835057471265
active transmembrane transporter activity	up	0.001541	0.039200039823008855
axolemma	up	0.001597	0.0401927903930131
monovalent inorganic cation transmembrane transporter activity	up	0.001592	0.0401927903930131
positive regulation of ion transmembrane transport	up	0.001601	0.0401927903930131
arginine metabolic process	up	0.001642	0.04086518614718615
cellular calcium ion homeostasis	up	0.001642	0.04086518614718615
vesicle coating	down	0.001257	0.041294245714285714
cellular response to carbohydrate stimulus	down	0.001269	0.041451596590909086
cell proliferation in forebrain	down	0.001285	0.04173709039548023
Golgi-associated vesicle membrane	down	0.001305	0.04214856741573033
positive regulation of leukocyte cell-cell adhesion	up	0.001716	0.042522775862068964
positive regulation of adaptive immune response	up	0.001736	0.042833751072961376
acyl-CoA hydrolase activity	up	0.001752	0.043043794871794876
regulation of interleukin-6 production	up	0.001795	0.04391257446808511
external side of plasma membrane	up	0.001804	0.04394574576271186
N-acetyltransferase activity	down	0.001369	0.04396860893854749
antigen processing and presentation of peptide or polysaccharide antigen via MHC class II	up	0.001826	0.044293983122362865
negative regulation of amine transport	up	0.001835	0.0443252731092437
response to alcohol	down	0.00139	0.044395055555555556
positive regulation of leukocyte migration	up	0.001864	0.04483738912133891
angiogenesis	up	0.002024	0.04510068217054264
antigen binding	up	0.001996	0.04510068217054264
antigen processing and presentation of peptide antigen via MHC class II	up	0.001909	0.04510068217054264
calcium ion homeostasis	up	0.002018	0.04510068217054264
glucocorticoid metabolic process	up	0.002018	0.04510068217054264
interleukin-6 production	up	0.001984	0.04510068217054264
leukocyte apoptotic process	up	0.001989	0.04510068217054264
mitochondrial ribosome	up	0.002018	0.04510068217054264
modification of morphology or physiology of other organism	up	0.001961	0.04510068217054264
myeloid cell apoptotic process	up	0.001923	0.04510068217054264
organellar ribosome	up	0.002018	0.04510068217054264
positive regulation of nitric oxide biosynthetic process	up	0.001891	0.04510068217054264
positive regulation of nitric oxide metabolic process	up	0.001891	0.04510068217054264
positive regulation of response to wounding	up	0.001989	0.04510068217054264
positive regulation of T cell activation	up	0.002002	0.04510068217054264
regulation of ion transmembrane transport	up	0.001984	0.04510068217054264
regulation of leukocyte chemotaxis	up	0.001925	0.04510068217054264
regulation of T cell activation	up	0.002014	0.04510068217054264
response to fatty acid	up	0.001976	0.04510068217054264
positive regulation of cell-cell adhesion	up	0.002036	0.0451929111969112
regulation of myeloid cell apoptotic process	up	0.002093	0.04627945
polyol metabolic process	up	0.002104	0.04634442911877395
positive regulation of transporter activity	up	0.002113	0.04636502671755725
regulation of DNA binding	down	0.001464	0.04650019889502763
regulation of blood pressure	up	0.002154	0.047084965779467684
positive regulation of endocytosis	up	0.002164	0.04712437878787879
synaptic transmission, glutamatergic	down	0.001492	0.047129164835164834
glutamine family amino acid metabolic process	up	0.002193	0.04739683082706767
regulation of cytokine secretion	up	0.002186	0.04739683082706767
anion transmembrane transport	up	0.002224	0.047455767527675274
anion:anion antiporter activity	up	0.002237	0.047455767527675274
cell adhesion mediated by integrin	up	0.002224	0.047455767527675274
contractile fiber	up	0.002237	0.047455767527675274
flavin adenine dinucleotide binding	up	0.002221	0.047455767527675274
positive regulation of heart growth	down	0.001518	0.047688426229508196
androgen receptor signaling pathway	down	0.00163	0.04830345360824742
cellular response to misfolded protein	down	0.001601	0.04830345360824742
ER to Golgi transport vesicle membrane	down	0.00162	0.04830345360824742
gene silencing	down	0.001584	0.04830345360824742
lung morphogenesis	down	0.001629	0.04830345360824742
positive regulation of response to endoplasmic reticulum stress	down	0.00163	0.04830345360824742
protein serine/threonine kinase activator activity	down	0.001566	0.04830345360824742
response to UV	down	0.001558	0.04830345360824742
ribonucleoprotein complex assembly	down	0.001548	0.04830345360824742
RNA-dependent ATPase activity	down	0.001577	0.04830345360824742
sterol biosynthetic process	down	0.00161	0.04830345360824742
ATP-dependent RNA helicase activity	down	0.001661	0.04847253299492386
production of miRNAs involved in gene silencing by miRNA	down	0.001655	0.04847253299492386
RNA helicase activity	down	0.001661	0.04847253299492386
complement binding	down	0.001676	0.048663252525252526
peptidase regulator activity	down	0.001713	0.04948762311557788
