## Supplementary Table 4 for "Transcriptomic profiling of long- and short-lived mutant mice implicates mitochondrial metabolism in ageing and shows signatures of normal ageing in progeroid mice"

GO_term	Direction	P-value	Adjusted_P-value
carboxylic acid catabolic process	down	1e-6	0.0019163333333333333
monooxygenase activity	down	1e-6	0.0019163333333333333
organic acid catabolic process	down	1e-6	0.0019163333333333333
alpha-amino acid catabolic process	down	7e-6	0.0028745
alpha-amino acid metabolic process	down	3e-6	0.0028745
cellular amino acid catabolic process	down	8e-6	0.0028745
cellular amino acid metabolic process	down	3e-6	0.0028745
fatty acid metabolic process	down	3e-6	0.0028745
microbody	down	5e-6	0.0028745
microbody part	down	8e-6	0.0028745
mitochondrial protein complex	down	8e-6	0.0028745
monocarboxylic acid catabolic process	down	7e-6	0.0028745
peroxisomal part	down	8e-6	0.0028745
peroxisome	down	5e-6	0.0028745
respiratory chain	down	5e-6	0.0028745
respiratory chain complex	down	8e-6	0.0028745
inner mitochondrial membrane protein complex	down	1e-5	0.0028745000000000003
mitochondrial respiratory chain complex I	down	1e-5	0.0028745000000000003
NADH dehydrogenase complex	down	1e-5	0.0028745000000000003
respiratory chain complex I	down	1e-5	0.0028745000000000003
mitochondrial respiratory chain	down	1.1e-5	0.0030113809523809524
mitochondrial inner membrane	down	1.4e-5	0.0036584545454545455
organelle inner membrane	down	1.5e-5	0.0037493478260869567
microbody membrane	down	2.3e-5	0.0050856538461538465
oxidoreductase complex	down	2.2e-5	0.0050856538461538465
peroxisomal membrane	down	2.3e-5	0.0050856538461538465
drug catabolic process	down	2.9e-5	0.005947241379310345
fatty acid catabolic process	down	3e-5	0.005947241379310345
xenobiotic metabolic process	down	2.9e-5	0.005947241379310345
mitochondrial membrane part	down	3.2e-5	0.006132266666666666
fatty acid oxidation	down	3.4e-5	0.006305354838709677
oxidoreductase activity, acting on paired donors, with incorporation or reduction of molecular oxygen, reduced flavin or flavoprotein as one donor, and incorporation of one atom of oxygen	down	3.8e-5	0.0068269375000000005
mitochondrial respiratory chain complex assembly	down	4e-5	0.00696848484848485
lipid oxidation	down	5.1e-5	0.008623500000000001
generation of precursor metabolites and energy	down	5.6e-5	0.0091984
dicarboxylic acid metabolic process	down	6.1e-5	0.00963345945945946
purine-containing compound metabolic process	down	6.2e-5	0.00963345945945946
mitochondrial respiratory chain complex I assembly	down	6.7e-5	0.00987648717948718
NADH dehydrogenase complex assembly	down	6.7e-5	0.00987648717948718
cofactor biosynthetic process	down	9.3e-5	0.013040414634146342
NADH dehydrogenase activity	down	9.1e-5	0.013040414634146342
sulfur compound metabolic process	down	1.03e-4	0.014098738095238095
coenzyme metabolic process	down	1.08e-4	0.014439348837209303
exogenous drug catabolic process	down	1.24e-4	0.016201727272727274
lyase activity	down	1.37e-4	0.017502511111111112
coenzyme biosynthetic process	down	1.49e-4	0.018621760869565216
aromatic amino acid family metabolic process	down	1.64e-4	0.020060340425531915
aerobic respiration	down	1.78e-4	0.020563730769230768
aromatic amino acid family catabolic process	down	1.84e-4	0.020563730769230768
nucleoside bisphosphate metabolic process	down	1.86e-4	0.020563730769230768
purine nucleoside bisphosphate metabolic process	down	1.86e-4	0.020563730769230768
ribonucleoside bisphosphate metabolic process	down	1.86e-4	0.020563730769230768
cellular respiration	down	1.95e-4	0.021151981132075472
coenzyme binding	down	2e-4	0.021292592592592592
immune response-activating signal transduction	up	1e-5	0.026828666666666664
immune response-regulating signaling pathway	up	1.4e-5	0.026828666666666664
positive regulation of defense response	up	9e-6	0.026828666666666664
carbon-carbon lyase activity	down	2.75e-4	0.028745000000000003
heme binding	down	2.81e-4	0.028847660714285715
acetyl-CoA metabolic process	down	2.94e-4	0.02965273684210526
energy derivation by oxidation of organic compounds	down	3e-4	0.029736206896551723
activation of immune response	up	2.7e-5	0.0310446
defense response to other organism	up	2.7e-5	0.0310446
striated muscle thin filament	down	3.51e-4	0.03420167796610169
myofilament	down	3.62e-4	0.034685633333333334
phagocytosis	up	3.7e-5	0.03545216666666667
fatty acid beta-oxidation	down	4.02e-4	0.036200734375
purine nucleotide metabolic process	down	4.03e-4	0.036200734375
pyridine-containing compound metabolic process	down	3.87e-4	0.036200734375
tetrapyrrole binding	down	4.03e-4	0.036200734375
ATP synthesis coupled electron transport	down	4.46e-4	0.03826946268656716
NAD metabolic process	down	4.46e-4	0.03826946268656716
oxidoreduction coenzyme metabolic process	down	4.33e-4	0.03826946268656716
tricarboxylic acid metabolic process	down	4.56e-4	0.03855211764705883
oxidative phosphorylation	down	4.72e-4	0.038764685714285714
ribose phosphate metabolic process	down	4.69e-4	0.038764685714285714
acyl-CoA metabolic process	down	5.21e-4	0.03927238961038961
electron transport chain	down	5.07e-4	0.03927238961038961
purine ribonucleotide metabolic process	down	5.26e-4	0.03927238961038961
pyridine nucleotide metabolic process	down	5.03e-4	0.03927238961038961
regulation of cellular amine metabolic process	down	5.03e-4	0.03927238961038961
regulation of synaptic transmission, glutamatergic	down	4.94e-4	0.03927238961038961
thioester metabolic process	down	5.21e-4	0.03927238961038961
purine nucleoside triphosphate metabolic process	down	5.34e-4	0.03935853846153846
mitochondrial ATP synthesis coupled electron transport	down	5.71e-4	0.0410334875
response to cocaine	down	5.68e-4	0.0410334875
purine ribonucleoside triphosphate metabolic process	down	6.3e-4	0.04444958536585366
respiratory electron transport chain	down	6.34e-4	0.04444958536585366
NADH dehydrogenase (quinone) activity	down	6.59e-4	0.04510227380952381
NADH dehydrogenase (ubiquinone) activity	down	6.59e-4	0.04510227380952381
nucleoside phosphate biosynthetic process	down	6.89e-4	0.04632624418604652
ribonucleotide metabolic process	down	6.93e-4	0.04632624418604652
pyridine-containing compound biosynthetic process	down	7.32e-4	0.04782122727272727
steroid hydroxylase activity	down	7.24e-4	0.04782122727272727
small molecule catabolic process	down	7.42e-4	0.04792986516853932
cellular lipid catabolic process	down	7.71e-4	0.048708560439560435
citrate metabolic process	down	7.71e-4	0.048708560439560435
purine ribonucleotide biosynthetic process	down	7.91e-4	0.04889740860215054
pyridine nucleotide biosynthetic process	down	7.91e-4	0.04889740860215054
