## Supplementary Table 5 for "Transcriptomic profiling of long- and short-lived mutant mice implicates mitochondrial metabolism in ageing and shows signatures of normal ageing in progeroid mice"

Tissue	GEO	Study	Technology	Age_in_weeks
liver	GSE34378	Jonker et al 2013	Microarray	13, 26, 52, 78, 104, 130
brain	GSE34378	Jonker et al 2013	Microarray	13, 26, 52, 78, 104, 130
muscle	GSE6323	Edwards et al 2007	Microarray	20, 100
adipose	GSE25905	Liu et al 2011	Microarray	24, 56, 72
