## Supplementary Table 6 for "Transcriptomic profiling of long- and short-lived mutant mice implicates mitochondrial metabolism in ageing and shows signatures of normal ageing in progeroid mice"

Experimental_variable	P-value	Adjusted_P-value
Study	1.9415780692954317e-18	1.3591046485068022e-17
Genotype	3.415788060339191e-13	1.195525821118717e-12
Tissue	2.0687364090181556e-4	4.8270516210423633e-4
Sex	0.0246323114683526	0.04084530475431315
Lifespan.effect	0.029175217681652255	0.04084530475431315
Age	0.1639115278169729	0.1912301157864684
Technology	0.7895978241965724	0.7895978241965724
